# From literature to biodiversity data: mining arthropod organismal and ecological traits with machine learning

**DOI:** 10.1101/2025.02.18.638830

**Authors:** Joseph Cornelius, Harald Detering, Oscar Lithgow-Serrano, Donat Agosti, Fabio Rinaldi, Robert M. Waterhouse

## Abstract

The fields of taxonomy and biodiversity research have witnessed an exponential growth in published literature. This vast corpus of articles holds information on the diverse biological traits of organisms and their ecologies. However, access to and extraction of relevant data from this extensive resource remain challenging. Advances in text and data mining (TDM) and Natural Language Processing (NLP) techniques offer new opportunities for liberating such information from the literature. Testing and using such approaches to annotate articles in machine actionable formats is therefore necessary to enable the exploitation of existing knowledge in new biology, ecology, and evolution research. Here we explore the potential of these methods to annotate and extract organismal and ecological trait data for the most diverse animal group on Earth, the arthropods. The article processing workflow uses manually curated trait dictionaries with trained NLP models to perform labelling of entities and relationships of thousands of articles. A subset of manually annotated documents facilitated the formal evaluation of the performance of the workflow in terms of entity recognition and normalisation, and relationship extraction, highlighting several important technical challenges. The results are made available to the scientific community through an interactive web tool and queryable resource, the ArTraDB Arthropod Trait Database. These methodological explorations provide a framework that could be extended beyond the arthropods, where TDM and NLP approaches applied to the taxonomy and biodiversity literature will greatly facilitate data synthesis studies and literature reviews, the identification of knowledge gaps and biases, as well as the data-informed investigation of ecological and evolutionary trends and patterns.
