## Supplementary File S3 for "From literature to biodiversity data: mining arthropod organismal and ecological traits with machine learning"

### Sheet: article_stats
pmcid_annotator	Arthropod	Qualifier	Trait	Value	hasContinuation	hasQualifier	hasTrait	hasValue	most_common_arthropod	most_common_trait	dataset_split	docID	type	tagtog	bioc
PMC7661952_rw	36		1				1		Gaujonia	Neotropical	test	zookeys.985.51622	Abstract	yes	no
PMC6477850_mm	17		3	2	9		2	2	Braconidae|Dolichogenidea|Hymenoptera|Microgastrinae|carlosmanuelrodriguezi	described|from|second mediotergite	test	zookeys.835.33440	Abstract	yes	yes
PMC7010846_mm	4		6	6			5	6	Cicadellidae|Diestostemma|Diestostemma bicristatasp|Hemiptera	from	test	zookeys.908.38477	Abstract	yes	yes
PMC6828826_rw	10		6	4			6	4	Halyomorpha halys|Trissolcus basalis	parasitizing	test	BDJ.7.e39247	Abstract	yes	yes
PMC6828826_mm	11	1	7	6	4	1	7	6	Halyomorpha halys|Trissolcus basalis	parasitizing	test	BDJ.7.e39247	Abstract	yes	yes
PMC7010846_rw	4		7	5			7	5	Cicadellidae|Diestostemma|Diestostemma bicristatasp|Hemiptera	from	test	zookeys.908.38477	Abstract	yes	yes
PMC4826608_mm	14	1	8	4	5	1	8	5	Trichoptera	new species	test	zootaxa.4085.3.6	Abstract	yes	yes
PMC6795606_mm	10		10	4	3		11	3	Pelodiaetus	biogeographical aspects of speciation|comparative morphology|distribution maps|is described|morphological relatives from|of|re-description|re-description of the genus|synonym of|taxonomic key	test	zookeys.879.37684	Abstract	yes	yes
PMC7125241_rw	28		49	23			14	20	M. steptoeae|Megaselia steptoeae	parasitoids	test	BDJ.8.e50943	Article	yes	no
PMC3964701_mm	35	4	13	10		5	15	10	Paraleptophlebia werneri	from	test	BDJ.1.e969	Article	yes	yes
PMC6650442_mm	46		26	49			27	49	V. eucnemidarum	mandibles	test	BDJ.7.e37569	Article	yes	yes
PMC4759443_mm	55	20	47	48	8	25	52	50	T. schrottkyi	feed on	test	BDJ.4.e7538	Article	yes	yes
PMC7817648_rw	38	2	58	58	8	2	57	66	Coomaniella	metatibia	train	zookeys.110.59530	Article	yes	no
PMC3082995_mm	40	7	69	90	6	7	59	88	Longitarsus limnophilae	Antenna	train	zookeys.87.1294	Article	yes	yes
PMC5672572_mm	26	8	156	72	6	4	59	44	Centrodora	mesoscutellum|mesoscutum	test	zookeys.687.13164	Article	yes	yes
PMC4926664_rw	93		54	41			66	41	Myrmecophilus albicinctus	from	test	zookeys.589.7739	Article	yes	no
PMC6250782_mm	54	3	88	101	23	4	71	100	Engytatus	length	test	zookeys.796.21054	Article	yes	yes
PMC8076165_rw	50	4	74	25		30	77	25	H. longula|Hoplopleura longula	thorax	train	BDJ.9.e63747	Article	yes	yes
PMC3175127_rw	47	1	99	114	4	1	80	115	Halocoryza	Geographic Distribution	test	zookeys.127.1748	Article	yes	no
PMC4926656_mm	113	3	82	99	34	4	81	97	Aphanogmus	Antenna|Fore wing|Mesosoma|anterior mesopleural sulcus|feed on|mesoscutellum|mid|pedicel	train	zookeys.596.8472	Article	yes	no
PMC3821062_rw	23	2	95	99	4	40	93	100	Karnyothrips	apterous	test	zookeys.346.6216	Article	yes	no
PMC5672564_rw	38	3	87	62		7	93	57	A. sinensis|Antispila sinensis|Heliozelidae	genitalia|host plant	test	zookeys.686.13680	Article	yes	no
PMC7969586_mm	30	3	169	130	27	4	128	139	Zeuxevania	width	test	BDJ.9.e59487	Article	yes	yes
PMC7969586_rw	31	6	178	151	28	5	138	153	Zeuxevania	width	test	BDJ.9.e59487	Article	yes	yes
PMC3175128_rw	114	10	169	155	1	10	143	167	Philopotinae	eyes|head|legs	test	zookeys.127.1824	Article	yes	no
PMC5672572_rw	28	9	225	174	41	9	192	181	Centrodora	mesoscutum	test	zookeys.687.13164	Article	yes	yes
PMC4023233_mm	30	7	292	311	74	8	285	318	Eubroncus	hind wing|longest marginal setae	test	zookeys.399.6996	Article	yes	yes
PMC6736894_rw	19								Diptera|Syrphidae		test	BDJ.7.e36673	Abstract	yes	yes
PMC6795606_rw	7								Pelodiaetus		test	zookeys.879.37684	Abstract	yes	yes
PMC6813174_rw	18								Anastatus|Caligula japonica|Eupelmidae|Hymenoptera		test	zookeys.881.34646	Abstract	yes	yes
annotated_by_rw
annotated_by_mm
annotated_by_both
Number of test	828	78	1795	1571	237	124	1503	1575			26
Number of train	241	16	283	272	48	43	274	276			4
Percentage of test	77.4556	82.9787	86.3811	85.2415	83.1579	74.2515	84.5808	85.0891			86.6667
