## Supplementary File S4 for "From literature to biodiversity data: mining arthropod organismal and ecological traits with machine learning"

### Sheet: baseline ner conlleval
type	precision	recall	f1-score	support	eval_name
Arthropod	0.7	0.78	0.74	793	baseline_ner_conlleval
Trait	0.62	0.51	0.56	1738	baseline_ner_conlleval
Value	0.32	0.43	0.37	1537	baseline_ner_conlleval
macro avg	0.55	0.57	0.56	4068	baseline_ner_conlleval
weighted avg	0.52	0.53	0.52	4068	baseline_ner_conlleval

### Sheet: baseline ner strict
type	precision	recall	f1-score	support	eval_name
Arthropod	0.78	0.78	0.78	793	baseline_ner_strict
Trait	0.67	0.51	0.58	1738	baseline_ner_strict
Value	0.43	0.41	0.42	1537	baseline_ner_strict
macro avg	0.63	0.57	0.59	4068	baseline_ner_strict
weighted avg	0.6	0.52	0.56	4068	baseline_ner_strict

### Sheet: baseline re ncb
type	precision	recall	f1-score	support	eval_name
hasTrait	0.53	0.16	0.25	118	baseline_re_ncb
hasValue	0.35	0.86	0.49	258	baseline_re_ncb
none	0.98	0.95	0.97	9575	baseline_re_ncb
macro avg	0.62	0.66	0.57	9951	baseline_re_ncb
weighted avg	0.96	0.94	0.95	9951	baseline_re_ncb

### Sheet: baseline re ncb tag
type	precision	recall	f1-score	support	eval_name
hasTrait	0.46	0.23	0.31	118	baseline_re_ncb_tag
hasValue	0.55	0.86	0.67	258	baseline_re_ncb_tag
none	0.98	0.97	0.98	9575	baseline_re_ncb_tag
macro avg	0.66	0.69	0.65	9951	baseline_re_ncb_tag
weighted avg	0.96	0.96	0.96	9951	baseline_re_ncb_tag

### Sheet: baseline re ncb tag longRange
type	precision	recall	f1-score	support	eval_name
hasTrait	0.13	0.52	0.2	21	baseline_re_ncb_tag_longRange
hasValue	0.02	1	0.03	21	baseline_re_ncb_tag_longRange
none	1	0.86	0.92	9954	baseline_re_ncb_tag_longRange
macro avg	0.38	0.79	0.38	9996	baseline_re_ncb_tag_longRange
weighted avg	1	0.86	0.92	9996	baseline_re_ncb_tag_longRange
